# Genetic analysis of *Mycobacterium abscessus* reveals genomic diversity linked to global plasmid distribution

**DOI:** 10.1101/2024.06.11.597493

**Authors:** Kensuke Ohse, Atsushi Yoshida, Keisuke Kamada, Hironobu Kitazawa, Yusuke Ito, Takayo Shoji, Kenichiro Watanabe, Hiroshi Koganemaru, Ken Kikuchi, Masashi Toyoda

## Abstract

Genetic epidemiological analysis of mobile genetic elements, such as plasmids, has rarely been carried out in *Mycobacterium abscessus,* regardless of its usefulness in speculating the past contact between bacteria. In this study, through whole genome sequencing analysis of clinical isolates of *M. abscessus* sequentially collected from the same patient, we identified a single nucleotide variant that could cause antibiotic resistance, and three plasmids (pMAB625-1, pMAB625-2 and pMAB625-3) not found in the type strain. We investigated the distribution of plasmids previously identified in *M. abscessus,* including pMAB625 plasmids, in 462 clinical isolates worldwide *in silico*. pMAB625-3 was detected in the largest number of isolates. Furthermore, phylogenetic tree analysis revealed that these plasmids transferred beyond regions and subspecies and acquired unique mutations. These results indicate that transmission of plasmids increases the genomic diversity in *M. abscessus,* and plasmid epidemiology is useful for estimating the past contact between bacteria.
