## Supplementary material for "Genetic analysis of *Mycobacterium abscessus* reveals genomic diversity linked to global plasmid distribution": Table S1

### Sheet: Sheet1
(A) Primers for the validation of large deletion and insertions between type strain and isolates
Region	Forward (5'-3')	Reverse (5'-3')
Deletion_1	CAAGAACTGATGGCTGAAATCCTAATG	AAAGTGATGCTTGCTCTGCCAGTC
Insertion_1	GTTAGATATGTGCAGGAGTTCCGAGTG	ACCAATACTGCCGAATTCTCTAAAAGC
Insertion_2	GTGACATGATCTTGCTGCTCAAAAG	GCTATCTGTCGCAGTACTTCGTGACC
(B) Primers for plasmid copy number analysis
Region	Forward (5'-3')	Reverse (5'-3')
HrpA (MAB)	GGATCTGGTCCACAAGACCTACAG	AAAGTGATGCTTGCTCTGCCAGTC
HrpA (no MAB)	ACCCTGGTGAAGTTGATGACCGAC	AGGAGGAAGTCGATGTTGAGGCTG
pMAB625-1(LOCUS_52450)	TCTACTACGCAGACCCTGCACATATC	AACTGCTGCCACATCGCTTTCTG
pMAB625-2(LOCUS_53740)	GACCGATCACGTCATCATTCCTAATC	GAACCTCAGCCTCAATATGCTCCTC
pMAB625-3(LOCUS_54770)	CGACCAGGTACACATCCTGACCAC	GAGTTGGCTGATTCCGTCTTGGAG
