## Supplementary material for "Genetic analysis of *Mycobacterium abscessus* reveals genomic diversity linked to global plasmid distribution": Table S2

### Sheet: strains_for_phylogenetic_tree
strain	Genbank_accetion_number
GO06	GCA_000277775.2
50594	GCA_000445035.1
JCM15300	GCA_000497265.2
FLAC047	GCA_002140035.1
BD	GCA_003609715.1
GD01A	GCA_004209815.1
GD01B	GCA_004209835.1
GD38	GCA_017183555.1
GD25	GCA_017183655.1
GD26	GCA_017183735.1
GD22	GCA_017183775.1
GD20	GCA_017183795.1
GD19	GCA_017183815.1
GD17	GCA_017183835.1
GD53	GCA_017183855.1
GD100B	GCA_017183875.1
GD100A	GCA_017183895.1
GD91	GCA_017183915.1
GD69B	GCA_017183935.1
GD69A	GCA_017183955.1
GD68B	GCA_017183975.1
GD59	GCA_017189355.1
GD57	GCA_017189375.1
GD54	GCA_017189395.1
GD43B	GCA_017189415.1
GD43A	GCA_017189435.1
GD68A	GCA_017190535.1
GD42	GCA_017190595.1
GD41	GCA_017190695.1
GD05	GCA_017190795.1
GD21	GCA_017190875.1
M93	GCA_000257225.2
M24	GCA_000260615.2
M115	GCA_000260595.1
CCUG48898	GCA_000270665.1
CRM_0020	GCA_000418575.1
V06705	GCA_000443145.1
FLAC008	GCA_001606275.1
FLAC0013	GCA_001606295.1
FLAC012	GCA_002142915.1
ATCC19977	GCA_000069185.1

### Sheet: NTM plasmid
Accession_number	Plasmid name	Found in this study
NZ_CP015275.1	ZU-1_pl3	No
NZ_CP019222.1	pDHQP20152271_3	No
NZ_CP045966.1	pAUSMDU00007395_03	No
NZ_LT703510.1	plasmid6	No
NZ_LT703506.1	plasmid2	No
NZ_CP009405.2	p78K	No
NZ_AP024242.1	pM002	No
NZ_AP024246.1	pM006	No
NZ_AP024249.1	pM008	No
NZ_AP024261.1	pM023	No
NZ_AP024263.1	pM025	No
NZ_AP024267.1	pMi27	No
NZ_LT703508.1	plasmid4	No
NZ_CP045967.1	pAUSMDU00007395_04	No
NZ_CP015276.1	ZU-1_pl4	No
NZ_CP029334.1	pMAC109b	No
NZ_CP036221.2	unnamed1	No
NZ_CP040251.1	unnamed1	No
NZ_CP040252.1	unnamed2	No
NZ_LT703507.1	plasmid3	No
NZ_CP015273.1	ZU-1_pl1	No
NZ_CP019224.1	pDHQP20152271_1	No
NZ_CP023153.1	pFLAC0070_2	No
NZ_CP045964.1	pAUSMDU00007395_01	No
NC_020275.1	pMyong1	No
NC_022654.1	pMK12478	No
NZ_CP029333.1	pMAC109a	No
NZ_CP015280.1	unnamed 2	No
NZ_CP023150.1	pFLAC0181	No
NZ_AP024252.1	pM011	No
NZ_CP059001.1	pHP17b	No
NZ_CP040246.1	pFLAC0181_CHOP101	No
NZ_CP040248.1	pFLAC0181_CHOP101_1	No
NZ_CP040254.1	pFLAC0181_CHOP101_2	No
NZ_AP020328.1	p2-JPH1	No
NZ_CP015270.1	ZU-2_pl3	No
NZ_CP022224.1	unnamed1	No
NZ_CP076857.1	pP7a	No
NZ_CP076859.1	pS2a	No
NZ_CP059000.1	pHP17a	No
NZ_AP012556.1	pMAH135	No
NZ_CP023152.1	pFLAC0070_1	No
NZ_LT703509.1	plasmid5	No
NZ_CP045965.1	pAUSMDU00007395_02	No
NZ_CP015274.1	ZU-1_pl2	No
NZ_CP019223.1	pDHQP20152271_2	No
NZ_CP040245.1	pMARIA	No
NZ_CP040249.1	pMARIA	No
NZ_CP040253.1	pMARIA_2	No
NZ_CP059002.1	pHP17c	No
NZ_CP076858.1	pP7b	No
NZ_CP045968.1	pAUSMDU00007395_05	No
NZ_AP020329.1	p3-JPH1	No
NZ_CP015277.1	ZU-1_pl5	No
NZ_CP022225.1	unnamed2	No
NZ_CP012888.2	unnamed3	No
NZ_CP015271.1	ZU-2_pl4	No
NC_005016.1	pVT2	No
NZ_CP076861.1	pS2c	No
NC_020276.1	pMyong2	No
NZ_KR997898.1	pMA100	No
NZ_CP015268.1	ZU-2_pl1	No
NZ_CP015279.1	unnamed 1	No
NZ_CP009406.2	p18K	No
NZ_CP036222.2	unnamed2	No
NZ_AP022585.1	pJCM17324	No
NZ_CP023148.1	pFLAC0026	No
NZ_CP012886.2	unnamed1	No
NZ_CP025547.1	unnamed1	No
NZ_CP076860.1	pS2b	No
NZ_AP024256.1	pM018	No
NZ_CP012887.2	unnamed2	No
NZ_CP015269.1	ZU-2_pl2	No
NZ_AP020327.1	p1-JPH1	No
NZ_CP063326.1	pGD22-2	Yes
NC_010604.1	pMM23	Yes
NZ_CP065268.1	pGD69B-2	Yes
NC_018022.1	pMYCCH.01	No
NZ_CP020813.1	unnamed4	No
NZ_CP045327.1	pTHAF192_b	No
CP000385.1	plasmid1	No
NC_008704.1	pMKMS02	No
CP016641.1	djl-10_1	No
NZ_CP065048.1	pJCM_13573_1	No
NC_019958.1	pMYCSM02	No
CP016643.1	djl-10_3	No
NZ_CP065282.1	pGD42-2	Yes
NC_005916.1	pMUM001	No
NC_011355.1	pMUM002	No
NZ_AP017625.1	pShTP	No
NZ_CP025550.1	unnamed4	No
NZ_CP065267.1	pGD69B-1	Yes
NZ_CP065281.1	pGD42-1	Yes
NZ_CP065285.1	pGD21-1	No
CU458745.1	pMAB23	Yes
NC_019959.1	pMYCSM03	No
NC_009340.1	pMFLV02	No
NC_014812.1	pMSPYR102	No
NZ_CP020812.1	unnamed3	No
NC_001381.1	pAL5000	No
NZ_M60875.1	pAL5000	No
NZ_CP080334.1	unnamed1	No
NZ_CP032156.1	pELW1-1	No
NZ_CP034180.1	pMabS_GZ002	Yes
NC_017908.2	BRA100	No
NZ_CP063323.1	pGD25-3	No
NZ_CP063321.1	pGD25-1	Yes
NC_021278.1	50594_plasmid1	No
NZ_CP020811.1	unnamed2	No
NZ_AP018497.1	pMMRN	No
NZ_HG917973.1	pRAW	No
NC_009339.1	pMFLV01	No
NZ_MF600313.1	pCBMA213_1	No
MN587875.1	pCBMA213_3	No
NC_014811.1	pMSPYR101	No
NZ_AP022623.1	pJCM30620_2	No
NZ_CP025548.1	unnamed2	No
NZ_CP043475.1	pGP01	No
NZ_AP023334.1	pTY66_01	No
NZ_AP023363.1	pTY81_01	No
NC_021279.1	50594_plasmid2	No
NZ_CP070974.1	p1	No
NZ_AP022578.1	pJCM15296	No
NZ_AP022622.1	pJCM30620_1	No
NZ_CP063322.1	pGD25-2	Yes
NZ_AP022566.1	pJCM12272	No
NZ_AP023336.1	pTY66_03	No
NZ_AP023365.1	pTY81_03	No
NZ_CP015597.1	pMYC1	No
NZ_AP022602.1	pJCM6399	No
NC_008703.1	pMKMS01	No
NZ_AP022571.1	pJCM12603	No
NZ_CP045326.1	pTHAF192_a	No
NC_004963.1	pCLP	No
NZ_AP022592.1	pJCM18538	No
NZ_CP065049.1	pJCM_13573_2	No
NZ_CP065286.1	pGD21-2	Yes
NZ_AP023335.1	pTY66_02	No
NZ_AP023364.1	pTY81_02	No
NC_018023.1	pMYCCH.02	No
NC_009341.1	pMFLV03	Yes
NZ_KY349138.1	pCBMA213_2	No
NC_019957.1	pMYCSM01	No
NZ_CP025549.1	unnamed3	No
NZ_CP080335.1	unnamed2	No
NZ_AP022607.1	pJCM12687	No
NZ_CP020810.1	unnamed1	No
NZ_CP063325.1	pGD22-1	No
NZ_AP022611.1	pJCM13574	No
NZ_CP063329.1	pGD19	Yes
NZ_AP022580.1	pJCM15653	No
CP016642.1	djl-10_2	No
