## Supplementary material for "Genetic analysis of *Mycobacterium abscessus* reveals genomic diversity linked to global plasmid distribution": Table S3

### Sheet: Acquired genes by insertion chr
region	number	Gene	sequence	location	feature	product	nucleotide	translation
Ins_1	2642	Isolate57625_26060	Chromosome	2608915..2609421	CDS	hypothetical protein	ATGCTGCTCGATGCTGATCCGCACGTTGTGGGTGTGGCGTCGCAGCCATTTCGGCTGCATTGGCCTGGTGGCACTCACCATGTCCCGGACTACTTTGCTAGATATGCCGATGGCGGTGTGACGGTTCTTGACGTGCGCGATGACAAGCGCATCACTGAGGATGATCAGCTCAAGTTTGATCTTTCGGAAATTGCTTGTCGCACAGTGGGTTGGGGTTACCGCCAGTTAGGTGTGCCTGATCAGGTGTTGGTGGCGAACATTCGGTGGCTATCGGGGTATAGACACCCCCGAGTGTGCCGCGAGGATGTGGCGGAGTCGTTGCTCGCGGTGTTCGCCGAACCGGCGCGGCTATTGTCTGGCGCTCAAATCGTCGGTGATCGGCTGCATGTGTTGCCGGTG…	MLLDADPHVVGVASQPFRLHWPGGTHHVPDYFARYADGGVTVLDVRDDKRITEDDQLKFDLSEIACRTVGWGYRQLGVPDQVLVANIRWLSGYRHPRVCREDVAESLLAVFAEPARLLSGAQIVGDRLHVLPVLFHLLWHRQLSTDLAGALLSESAVVGPAGWWAHSC
Ins_1	2643	Isolate57625_26070	Chromosome	2609400..2611490	CDS	DDE-type integrase/transposase/recombinase	ATGGTGGGCGCATTCGTGTTGAGGGCAGCTGCGGTACGCGTGGGTGATGAGATCCGTTTAGCTGGTGAACGTTTCACGGTCTTATCGATCACCGATGGTGCGGCGCGATTAATCAGTGCTGTCGGCGAGCGCAGTTCGGTGCCACTGCCGGCGTTGTGCACGGACCCGTCGTTGGAATTGGTGGCAACGTCATGGCCGCCATTGTGCTCCGAAGAGGCTTTGACTGGCGTACCCCAAGAGGTGGTGGAACGGGCACGCTGGTGGGAACAGCATCTGCTTGACGTGATCACCGGCCGCTCCGGGACCGGCATGGACACTGACAGTGCTGATTTCGACCCCGCGGTGACGACGCTGCGCCGCCGGGAGATGGCCAAGCTCGCCGAACTTGCCGATGAAGGT…	MVGAFVLRAAAVRVGDEIRLAGERFTVLSITDGAARLISAVGERSSVPLPALCTDPSLELVATSWPPLCSEEALTGVPQEVVERARWWEQHLLDVITGRSGTGMDTDSADFDPAVTTLRRREMAKLAELADEGHVLTLRTLQRQRKAYQRDGLLGVLDGRYRPNRPVHGRVDPRVSETVVGLIEAETELSTGTVRRMQRKTARALKAQYGDEAPQMPSKATFYRLVGRLSAGKHTFGSARTRRSLAKQPDKPFGTLTVARPGEVVEVDSTPLDVAVRFDDGTVGRVELIGMVDCATRTIAAAVLRPTTTAVDAALLLARSLTPEPMRPGWSDAVRMTASVLPHHSLTTLDQRFAAAAARPVIAPETIVIDHGKAYLSQTFSQACCTLGINLQPAHPDEP…
Ins_1	2644	Isolate57625_26080	Chromosome	2611478..2612527	CDS	ATP-binding protein	GTGGCGACTGTAAATAGATTCGAGGCCGTCAACCCGCTCGATGATCGCCGCCAGCCCACCACCACCTTGGAGGGCTGGCGGCGTTTCGTTGAGGCCGATCCACCCGAGTTCACGCTCCTGGACGATACGCAGTGGCGCAGTCTGGATGTGCGGGACCGGATGCTCTACGACGAGGCCCGAATCGCCCATCACTCCGAACTGGTCGTGGTCACCACGTCGGCGATCGCCCGGATCAACAACGAAGGCCGGCTGCTGACCCTGCTCAATCAGTGCGAGATCGGAGCCCGCCGCGGTTTGATCATTTCCGGGGATGCGGCCACCGGGAAGACCACGGCCATCAAACAGATGGGCCGCACCCATGAACTGCGGGTGCGGGGACGCCTGACCTACGACGCCACG…	MATVNRFEAVNPLDDRRQPTTTLEGWRRFVEADPPEFTLLDDTQWRSLDVRDRMLYDEARIAHHSELVVVTTSAIARINNEGRLLTLLNQCEIGARRGLIISGDAATGKTTAIKQMGRTHELRVRGRLTYDATYDAVAGRIPVVYVTAPPKGSPRKLAMEFARFLGLPMTMNARANVTDIADAVCQVLIDARTDIVVVDEIHNLNLETRAGEDLSDHLKYFTEHLPATFIYAGIDVERSGVFTGTRGKQLAGRCGVIHTQAFPYNEEWISLVAGMENTLRLHHHEPGTLVADAKYLHRRTNGMIGSLAHLIRSAAIRSIIDETEAVTRALMDATLLDYAAQSAAARTAS
Ins_1	2645	Isolate57625_26090	Chromosome	2612527..2613366	CDS	TniQ family protein	ATGAACACCGCCACCGCCGCAGGACGCGCCTGGCCGGCCGGGCCGCGTCAACGCTTACCACGTGTAGTGACCCCATTCCGCACCGAGACAGTGAGTTCGTATATCGACCGGCTAGCCCACGCCAACCACCTCACCCGAGGCCGGTTGCAGTACCACGTCGCCGCAGGCACCTACCAGACCCGCGCCGACTGGCTCGCCGTCGCCACCGGAATCGCCGAAAACATCCTGCGCGAACGGCTCATTGGGTTCGGAGCGGCCAACGGCACCAACGCCAAACAACAAGCCCGGGTACGGCCCGCCTGCCGGCTGTGCATGGCCCGTCGCGGTGTCTACGAGCCCGTCCACTGCTGGCTGCCCGCGTACGAAACTGTATGTTTTCGCCACTTACGCTGGATCGGC…	MNTATAAGRAWPAGPRQRLPRVVTPFRTETVSSYIDRLAHANHLTRGRLQYHVAAGTYQTRADWLAVATGIAENILRERLIGFGAANGTNAKQQARVRPACRLCMARRGVYEPVHCWLPAYETVCFRHLRWIGPGAATWEDQHDLSNHPDIVVAARRHRQLIRAHRDLAGSALSEARHILTWWSRVNQDSGDDQTDPTTYLQAYPDLITIATVLADHRHQVAAGPCTRHPIWSEHLLGLINTHATTIRDDPRPLQHWIDDQRIIARIRPPRHKSAWSAP
Ins_1	2646	Isolate57625_26100	Chromosome	2614330..2614800	CDS	DUF5994 family protein	ATGATCAGCGCGGTCACATCGGCGGTAGAGACACTCGACTGCGACTGCGACGACTCGATTCGTCTTCGACTAAAGCCCGATGGTGACTGGAGCGGACATATCGACGGCGCATGGTGGCCGCGCTCACAGGACCTAAATCAAGACTTACCAGCAGTTTTGGATGCTGTAGCTTCCCGGTTAGGGACCATCAAGCGCGTGATCTACCGCATCACCGAATGGGACACAGCGCCGAAACAACTGTGCTACTGGGGTCGTATGGTGTCGTTAGACGGGTACCGTTACCAGAGGCCAGACACCATCTACATCAGCGATCTAGACCATCGTCGACTGGTACTGCTGGTTGTCCCTCCGATGACCGACCCGCATCATGCCCACGACGTGATGACTAGAGCTGCCGAA…	MISAVTSAVETLDCDCDDSIRLRLKPDGDWSGHIDGAWWPRSQDLNQDLPAVLDAVASRLGTIKRVIYRITEWDTAPKQLCYWGRMVSLDGYRYQRPDTIYISDLDHRRLVLLVVPPMTDPHHAHDVMTRAAEPGSTCSPTALLSIEPLAAARRTG
Ins_1	2647	Isolate57625_26110	Chromosome	complement(2615272..2615631)	CDS	DUF5994 family protein	ATGGACGGGGCTTGGTGGCCCCAGGACGACGGACTGATTGCCCGGGAGTTGTCGCCCCTGATCGACGAGCTATTCGAGCACATTGGCACTGTCAGTCAGGTCTCACTGAACTGGAAGCCGGGCTCGTCGCGTTCCTGCATGAGGTCGGTTGCGATGCCTCAGTACCTCGCAAATCGGCCGTTCCATTGGGTGGTCACGCTCCGGGGCGAGTATCGAACGGTCCGCATGCTCATGGTGCCGGCACGCACCAACAAGCTCCTCGCTCGAAGGATCATGCGTCTGACTGCACAGATGCCCCTACTTGATTCCTCCAGTCAGGACCAGGTGACTGCGGCCCTACGAATAATCTTGGCTGCTTGA	MDGAWWPQDDGLIARELSPLIDELFEHIGTVSQVSLNWKPGSSRSCMRSVAMPQYLANRPFHWVVTLRGEYRTVRMLMVPARTNKLLARRIMRLTAQMPLLDSSSQDQVTAALRIILAA
Ins_1	2648	Isolate57625_26120	Chromosome	complement(2615825..2615983)	CDS	hypothetical protein	ATGGACTCTACGATCACGTTCCAGACTCCCTACGAGAAGCGCGTTGAATTGGTGGTCCAGGCGCTGATGGCATCGTCAACGCTTGACAACGATGTTGCCCAGATCGCTGCAGTCCAGGTGTTGCACGCGCTGGACTCGGTTCCGGAGAAGATCCGATGA	MDSTITFQTPYEKRVELVVQALMASSTLDNDVAQIAAVQVLHALDSVPEKIR
Ins_2	3823	Isolate57625_37770	Chromosome	3777789..3779297	CDS	recombinase family protein	ATGGAGAACCAGCCCAAACGTGCGCTGATAGTGACCAGGCTTTCACGTGTCACCGAGGCTACTACCAGCCCTGAGCGTCAGATGGAGATCTGCCAGGTCCTGTGCGATGACCGTGGATACGAGGTGGTCGGCCATGCCGAGGACCTCGATGTATCCGGGTCGGTGGACCCGTTCGACCGGAGGCGCCGACCGAACATCGCACGCTGGCTGGCCAACGAGGCAGAGCCGTTCGACGTCATCGTGGTCTACCGCGTGGACCGACTCACGCGATCCTTGCGGCACCTCCAGAAATTGGTCCACTGGGCCGAGGACAACGGCAAGTTAGTGGTCTCGGCCACCGAACCTCATTTCGATATGACCACCCCGTTCGCCCCTGTTCTTATAGCCCTGATCGGCACT…	MENQPKRALIVTRLSRVTEATTSPERQMEICQVLCDDRGYEVVGHAEDLDVSGSVDPFDRRRRPNIARWLANEAEPFDVIVVYRVDRLTRSLRHLQKLVHWAEDNGKLVVSATEPHFDMTTPFAPVLIALIGTVAQMELEAIRERNSSAARHNIRAGRWRGGQPPWGYVSSNASGEWRLVPCPEQVELINEVAARVLGGEPLQRIAHDLTSRGIPTPKGRTEWNVTPLKRSLTSEAMLGYVMSGDKPLRNDDGSPIIRAEPILSREVFDRVKVELESRSRRGEPTKRSSSLLLRVLYCGVCQLPAYQFNGGSHSKSPRYRCSSTGKSTKCENLTVRMDLADQAFTENLLDMFGDSERLERIWDTGSDHSAELADINEVLEDLTGLLGTGPYKAGTPQRS…
Ins_2	3824	Isolate57625_37780	Chromosome	complement(3779337..3779936)	CDS	hypothetical protein	GTGCTGGATAGAACTGTGTTCCACGACCTGGGCGATGGGTGGACGGTCGAGATGACCTGGAGAGGGGGCGAGTACCAAGGTGGACCGGCGTCTGTCTGGGTCCATCCCACTGATGATGAAGAGCTTCCCTTCGGCGGGCTGTCAAGCACCGTCCTGAGAAAATTGGACTTCCAGAAGGCGAAAGCGGACCTACTCGCCGCCGTCGCTGCGCGTCCTAACGGGTGGAGGAAGCGGCAGCCAGTCGACCACGACGACTTCGAGTTCCTGCGACTGCTGCTTGCCAAGGGGGTTACCGAGGACTACCTGGCCCTGCTGTCTTCTCACTACATGCGCCGAGTGCAGGACGGCAAACCGAAGCCCGTCGAACGGCTGGCCAACGAGCTGGGACGACCCTTGCAA…	MLDRTVFHDLGDGWTVEMTWRGGEYQGGPASVWVHPTDDEELPFGGLSSTVLRKLDFQKAKADLLAAVAARPNGWRKRQPVDHDDFEFLRLLLAKGVTEDYLALLSSHYMRRVQDGKPKPVERLANELGRPLQTVRGHLWKARKAGLLEGSAGRKGGILTAEAMAILQRLERDKRLPPEAKVMTRADPPAGMEDSWDDR
Ins_2	3825	Isolate57625_37790	Chromosome	3780259..3780543	CDS	hypothetical protein	ATGAGCAAGTACAGGACATACATCAACGGACACCGCACCGAGCACGACCAGCGCATACCGGATACGGACACACTGCACGAAGCGGTCACCCAGATAGTGGGGTGGGCGGACGAGACCGGCGCCGAGATTGTCGGAGTCTCGGGTCAGAAGTTCACCCTTTTGCAGGAAGGTGAAGGACCCCACGACCTGTCGGACTACGAACTATCCATCCGCAAGATGCCCACGTACAGGCGCATGACTGCGGCGGATCTTGATCGTGTCTACGGCAAGGCGGTGGCGAAATGA	MSKYRTYINGHRTEHDQRIPDTDTLHEAVTQIVGWADETGAEIVGVSGQKFTLLQEGEGPHDLSDYELSIRKMPTYRRMTAADLDRVYGKAVAK
Ins_2	3826	Isolate57625_37800	Chromosome	3780540..3781058	CDS	hypothetical protein	ATGACCGCAACCAAGAGCACCACCGTTCGGGCGACGGAGGCGCGTGTCAGGCGATTAGCGAAGCGCAAGGGCTACAAGCTCGCCAAGAGTCGTAGCAAGGACACAGCAGGGCTGTACGCCCTGCTGGATGACTATCCCAGAGGCCAAGCGCATGACCCCGCAGCCGCTTTCGGGCGGGGCGAGGGCGAGACGTTAGACCGGATAGAGGCACGGCTGACGCCGATAAAAGCCTTCCGTCCATACGCCGGAAAGCCCACCGATGAGCAACTGCGGTGGGGCCTACTCCCGTATGTGTCCGCCCGGACCGGAACAGCGTTCCGCAAGCCCGTGCTGATCGTCCATCGGAGTTTGACCGACGAAGCCCAGGCCGCGTACGCGCCGGTCCAGGACTTCCTAAAT…	MTATKSTTVRATEARVRRLAKRKGYKLAKSRSKDTAGLYALLDDYPRGQAHDPAAAFGRGEGETLDRIEARLTPIKAFRPYAGKPTDEQLRWGLLPYVSARTGTAFRKPVLIVHRSLTDEAQAAYAPVQDFLNRHPHKAVAGPTRIDEGVDPDMLYPSEVTTYLLLAYPEAS
Ins_2	3827	Isolate57625_37810	Chromosome	3782074..3782352	CDS	hypothetical protein	ATGATCACACTGCGTCAGGCGCTCTACTCTGCTGCGCGAGAGTGGCAGGAACGTGAAGACCACCCCACATACCTATGGCAGCTGGCCAAGTGCGTCAACATGTCCAAGGACACGCTACGGTTCGATGTCCTACCCAAGCTCGGTATCACGGTTCAGTACGAACAGGATGACAATTCCACCAAAGCGCCTGTGGCTTTCATCTCGAAAGCCGACGCCCGCAAATTGATGGGATTCTCTGACGAGTCGCTGCCGGTGAAAGTCTCCGATGACGACAAGTAG	MITLRQALYSAAREWQEREDHPTYLWQLAKCVNMSKDTLRFDVLPKLGITVQYEQDDNSTKAPVAFISKADARKLMGFSDESLPVKVSDDDK
Ins_2	3828	Isolate57625_37820	Chromosome	3782339..3784324	CDS	hypothetical protein	ATGACGACAAGTAGTCGGGAAGCCCTCATCACGGATTACGTAAGCCGTGGGTGGGTGCCATTCGTGTATGTAGACGATTGGACTCTCCCGATGGAGTGGCAGCGCACAGAGATTACAGAATCCACGGTTCGTGATTGTGCTGCCGTCGATTACCCAGTGGGCGTGGTTCTCGGTAAACCATCCAACCTCGTCGTGGTGGATGTCGACGTTCAACACGGCGGCGACATTCAGAGCTTTATGGATCGGTACGGTCGTGACGAGACCCGGACACGGGCTGTCGCCACACCCTCTGGTGGGTACCACTTGTACTACGGATACCCGAAAGATATTGACTTCCTGCCTAAGCGGATCAACGCGGGTAGGTGGATTGACGGATTGCAGGGTATAGATCTATTCGCA…	MTTSSREALITDYVSRGWVPFVYVDDWTLPMEWQRTEITESTVRDCAAVDYPVGVVLGKPSNLVVVDVDVQHGGDIQSFMDRYGRDETRTRAVATPSGGYHLYYGYPKDIDFLPKRINAGRWIDGLQGIDLFADGQHVQVPPSLRVNHPTKPDGQYRLLGDNDVAPLPAGLLTDWLESLATRKSIEGNAVDVAPEQDRSWMVELHHAKVREAASALVGSRDDTVFKCLCVSVRMALYLPDDVLTVEQVQADYEDAYEQAQGDEISGMGGKMQRAIELAKARPWVVESDHSVTQLPDDVPEHRRSEFDNAVANRIYQQRVKEEADRRLVDARIEAVDLPPVLTGEALTPPSKTKVWAVNNLLAPKQSVLVTAQKKAGKTTLVLNLILSLTTGEPFLGEYT…
Ins_2	3829	Isolate57625_37830	Chromosome	3784670..3784987	CDS	hypothetical protein	ATGACCATTCAAGGGACGCTGTTCGTACAGCAGAGGGATCAATCCGACACCAACGTCAAGTGGCAGTGCTGGGGTGACGCCCAGACACGCCTTGATCTGATCTTCTCGGAATGGGTCTCGTTTGACGAGATGGCGGAAGTTCCTGCCTTCCAGCGGATTAAGCAGATCGTACGCGAAAACGGTATGTATGGCTTAGGCCCCGAGTATGGCGACCTACCTCAAATGCTCGGCGGCAAGGGCTATCACCTCGCGTTCATCCATCCCCGATTCGAAGGCCATGAGATACCGGCTCCGATGGAGCAGATCCCCACGAGCTAG	MTIQGTLFVQQRDQSDTNVKWQCWGDAQTRLDLIFSEWVSFDEMAEVPAFQRIKQIVRENGMYGLGPEYGDLPQMLGGKGYHLAFIHPRFEGHEIPAPMEQIPTS
Ins_2	3830	Isolate57625_37840	Chromosome	3785061..3785309	CDS	hypothetical protein	ATGCACTTGTTAGATCAAAACGACGAAGACGACGTGGCAGAAGAGTACCTACCACTCTGGCGTCGCCCTGGTAGTTCCGTCGAAGAGACCCGCGAAGAAGCGTTTCAGGCGTATATCAACGCTCCGAATCCGTATTTCGATGCGATCGCCGCCGCAGGCGGCACGCCGTGGCACAACCACGACATCGAAGCCCGTAGAGCGCTGTTCTACCGCAGATATATCCGAAGCAACGACCGTGTTGTCGTCTGA	MHLLDQNDEDDVAEEYLPLWRRPGSSVEETREEAFQAYINAPNPYFDAIAAAGGTPWHNHDIEARRALFYRRYIRSNDRVVV
Ins_2	3831	Isolate57625_37850	Chromosome	3785360..3787495	CDS	hypothetical protein	ATGGCAGCTGCCTCTAGAGAAGTCGGCAGGGTGTCAGTACGCGTTGTACCAGACACCGATGGTTTCCGTCGTGAACTCAAGCGCCAACTAGAAGCGATAACCAAGGGCCTTGAGGCCAAAGTAAACGTTGTTCCCGACCTAGATGGTTTCCGGCAGAAGGTAAACGCCGCTACCAAGGGTATGGACGCACATATCCAGGTACACGCAGACACCGCGCGTGCGCGAGCGGAGATGCTGGCGCTTCAAAAGTCGGGTGGCCGAGGCGGGATATTCAGCACACTCGGCGCTTCCATATCGGAGATGACCCAGTCGATGGGTCAGTCGATCGCCACCGCGCGTCCGTTCGGTGTCTCGATAGTCGCTATCGCCGCTGCCGCATCACTGGCTGTTCCCGCGATC…	MAAASREVGRVSVRVVPDTDGFRRELKRQLEAITKGLEAKVNVVPDLDGFRQKVNAATKGMDAHIQVHADTARARAEMLALQKSGGRGGIFSTLGASISEMTQSMGQSIATARPFGVSIVAIAAAASLAVPAIGLMSGALVALPGILSAIVAPLGAVLMGMEGIKQALVNSGWAVFDKKGKLKPGEQLAKIQDSVSKVFETGLTPVFTKLLAIIPALQEGFGAIAQGLVGMTDGFVSALTSAKGLDQIKTMFKNIGDALGQASPGIRDFTAAMLTLSTEFSKKLPGMAQSFNNWASRVLTWVDKITKVDGSGLSQFDRAMKGLGDSLKSFGSAVGDLFLKGFDWISNPENAAKVVRFFNDLKTAIDGLWPILDKTFTRLEQLSALAAPLIKATGALSSM…
Ins_2	3832	Isolate57625_37860	Chromosome	3787617..3788453	CDS	hypothetical protein	ATGGCTGAAATTTTTACCCGCGACGGTGCTCAGATGCTCCATCTCATCCGCGATCTTCGGAGCATCGATATCGAGATCCCGGTAGACCTGGAGAGCGAGATAAACCTCTACAAGTCGGTCCAAGACACCGATCGGGTCGCACGAGTCGACCTCCAGGATGCGCAGTCGAGATTGAGCGCCTGCACTCCAGATGAATGGGATGACAAGGTGCTAGCGCTGTCGGCGGCTCTTACGACGTCGTGGAATCTCAACAACGGTCTTACGTCCAACCTGTTGCAAACTGCGACAGACCGATTGGTACGAACCACCTACCGCTACACGTCTCATTGGTCCGCCCAGATCGTCTCCAGGCTCAACGCGCTAGTCGAGTCAACAGAGTGGAACAGGCACGTCCGCAAC…	MAEIFTRDGAQMLHLIRDLRSIDIEIPVDLESEINLYKSVQDTDRVARVDLQDAQSRLSACTPDEWDDKVLALSAALTTSWNLNNGLTSNLLQTATDRLVRTTYRYTSHWSAQIVSRLNALVESTEWNRHVRNIPAFDQKVRALSITRSQATAVAACLEAADAFNPLWNVLVRLGNLDGHEIGVGRADDFSRNAHLFYMLSDGDWGQAQGAAIRMAGSAFKSTAAEEYTELIPFVFPGLVGAELDFATPNRASERRRNRQTFGTVGPIAQYSGVSYHS
Ins_2	3833	Isolate57625_37870	Chromosome	complement(3788766..3788981)	CDS	hypothetical protein	ATGTCCACCACCGCAGTCAGATTCACACTCACTACCTTGTCCACCCTCACGGTGGCCCTAGGTGTGTACGTGGTACCCACCACGCACCCACACGCAGACGCACAGCCGCTATCTACGTGTGAGTACGAGGATGGGAACACAGACGGGATGCCCTGCAATTGGGTTGATCCCGATACCGGAACGGCCTACCGCGTTAGTTCCGAGAACTACCGCTAG	MSTTAVRFTLTTLSTLTVALGVYVVPTTHPHADAQPLSTCEYEDGNTDGMPCNWVDPDTGTAYRVSSENYR
Ins_2	3834	Isolate57625_37880	Chromosome	complement(3789301..3790356)	CDS	hypothetical protein	ATGACCAAGCGCGGGACGAGTAGAACGACATCTCGAATCGCGATACTGGCACCGCCAGCGAAGCCCGGCGATGGATTCAAGCTCAGTAGGGCTGGGCTCAGTTTCATGGTCAAGAACCTCGTCTTCTCCGACGGTCAGCAACGAACACATGCTGAACTCGTGAACTCCCTTGAAAAGGTCGTCGATCAAGCGAGGCCTCTAGCTGAGAAGTACGAGGGTTTCAATGAGTACGTGGTTGACCCAGAAGGCAACCCAGATTTCCTCAACAAGTTGACTAAGGGTCTCGATTCTTCGCCTGCGAAATGGGCGGCCTCCATCGTCGTGCTTGGCTCCGGGCTCTTTGAGGATGCAAACCTCGACGACAAACTTCGACAAGTATTGATATGGCAAATCGCCAAG…	MTKRGTSRTTSRIAILAPPAKPGDGFKLSRAGLSFMVKNLVFSDGQQRTHAELVNSLEKVVDQARPLAEKYEGFNEYVVDPEGNPDFLNKLTKGLDSSPAKWAASIVVLGSGLFEDANLDDKLRQVLIWQIAKFRSMLVFTEHIEDLAWRGYFNYGVDVIDKALTAWDTSEKKEPERYWQRFLKEQPYLINLIFPGPVAIRKGEAYLGGKKIDNTGGRLVDFLVEHSIGGNAALLELKRPVTPLVTKRPYRGSDIYAASSDLAGAVSQILHYRDSIMSGNKNMVDTGEGGSLHVFVPTCVVLIGNYASELDSEDRRRSFELYRASLNGVSIVTYDELFDRLRKILDVLRGN
Ins_2	3835	Isolate57625_37890	Chromosome	complement(3790424..3790822)	CDS	hypothetical protein	ATGGCAAGCCCAGGTTGGTATCCCGACCCATCGGACCCTGTGAAACAGATCTACTGGGACGGCACCACATGGAGCGCGCCGGTTCTACCCGCGCAGTCTGATGCCGACAAGGCAGGAAACAGCAAGAAAACGGCAGTCGCAATTGGCGTCTGCGTGCTCGTCGTTATCGGCCTTGTCATGTCGATGCAGTCGGTCAGCCTGCTCTCCGGTTCAGGCCCAATATGGATCGGGGTTGGCTTCGTAGCGGCTGGCACGGCTGTCGCCCTCTTCCTGGGGGCTAAGAGATGGGTCCTCATCGTCGCCGCTGTGTGTTTGGCGCTTTCTCTTCTCAACGCCTTCTATATGGAGAAACAGCTGTCCGACAAACGGAACGAAATCAGTCGGATTTTCAACGAATAG	MASPGWYPDPSDPVKQIYWDGTTWSAPVLPAQSDADKAGNSKKTAVAIGVCVLVVIGLVMSMQSVSLLSGSGPIWIGVGFVAAGTAVALFLGAKRWVLIVAAVCLALSLLNAFYMEKQLSDKRNEISRIFNE

### Sheet: Lost genes by deletion chr.
Refseq_ID	Feature	location	Strand	Locus	Name	Product
NC_010397.1	CDS	233621-234670	-	MAB_0221c	MAB_0221c	Putative phage integrase
NC_010397.1	CDS	234777-235388	-	MAB_0222c	MAB_0222c	Putative DNA-binding protein
NC_010397.1	CDS	235501-235665	+	MAB_0223	MAB_0223	Hypothetical protein
NC_010397.1	CDS	235665-235976	+	MAB_0224	MAB_0224	Hypothetical protein
NC_010397.1	CDS	235976-236137	+	MAB_0225	MAB_0225	Hypothetical protein
NC_010397.1	CDS	236137-236853	+	MAB_0226	MAB_0226	Hypothetical protein
NC_010397.1	CDS	236850-237158	+	MAB_0227	MAB_0227	Hypothetical protein
NC_010397.1	CDS	237158-237334	+	MAB_0228	MAB_0228	Hypothetical protein
NC_010397.1	CDS	237313-237867	+	MAB_0229	MAB_0229	Hypothetical protein
NC_010397.1	CDS	237901-238659	+	MAB_0230	MAB_0230	Hypothetical protein
NC_010397.1	CDS	238662-239084	+	MAB_0231	MAB_0231	hypothetical protein
NC_010397.1	CDS	239081-239464	+	MAB_0232	MAB_0232	Hypothetical protein
NC_010397.1	CDS	239529-243512	+	MAB_0233	MAB_0233	Putative phage tail tape measure protein TMP
NC_010397.1	CDS	243582-243893	+	MAB_0234	MAB_0234	Hypothetical protein
NC_010397.1	CDS	243896-244633	+	MAB_0235	MAB_0235	Hypothetical protein
NC_010397.1	CDS	244648-244896	+	MAB_0236	MAB_0236	Hypothetical protein
NC_010397.1	CDS	244821-245198	+	MAB_0237	MAB_0237	Bacteriophage protein
NC_010397.1	CDS	245301-245642	+	MAB_0238	MAB_0238	Hypothetical protein
NC_010397.1	CDS	245635-245997	+	MAB_0239	MAB_0239	Hypothetical protein
NC_010397.1	CDS	245987-246655	+	MAB_0240	MAB_0240	thiopurine S-methyltransferase
NC_010397.1	CDS	246643-247602	+	MAB_0241	MAB_0241	Bacteriophage protein
NC_010397.1	CDS	247688-247981	+	MAB_0242	MAB_0242	Hypothetical protein
NC_010397.1	CDS	247991-249091	+	MAB_0243	MAB_0243	Hypothetical protein
NC_010397.1	CDS	249088-249594	+	MAB_0244	MAB_0244	Hypothetical protein
NC_010397.1	CDS	249595-249819	-	MAB_0245c	MAB_0245c	Hypothetical protein

### Sheet: missense_on_chromosome
Gene name	Gene description	Mutation(c: DNA; p: amino acid)
MAB_0103	Probable monooxygenase EthA	c.1054A>G|p.Ile352Va
MAB_0382	Glycerol kinase (GlpK)	c.1501G>T|p.Gly501Trp
MAB_0617	hypothetical protein	c.374C>T|p.Thr125Met
MAB_1018c	Probable glycosyl transferase	c.773G>A|p.Ser258Asn
MAB_1068c	hypothetical protein	c.341T>A|p.Leu114Gln
MAB_1078	Putative serine protease	c.122C>G|p.Ser41Trp
MAB_1137c	Putative membrane protein, MmpL family	c.2849A>T|p.Glu950Val
MAB_1274	Putative ABC transporter, permease protein	c.1232G>C|p.Gly411Ala
MAB_1476	hypothetical protein	c.194C>T|p.Thr65Ile
MAB_1512	Probable fatty acid synthase Fas	c.6246C>G|p.Ser2082Ar
MAB_1588c	Putative oxidoreductase	c.982A>C|p.Thr328Pro
MAB_1974	Putative secreted protein	c.473G>A|p.Ser158Asn
MAB_2106c	Probable conserved lipoprotein LppL	c.1070C>T|p.Thr357Ile
MAB_2212	Probable polyketide synthase	c.5474_5475delAAinsTG|p.Gln1825Leu
MAB_2215	hypothetical protein	c.74G>A|p.Arg25Gln
MAB_2256	Probable polyketide synthase	c.2246T>A|p.Val749Asp
MAB_2295c	hypothetical protein	c.920T>C|p.Val307Ala
MAB_2333c	Putative 3-methyladenine DNA glycosylase AlkA	c.1148T>C|p.Ile383Thr
MAB_2403	hypothetical protein	c.113C>T|p.Ala38Va
MAB_2537c	Putative pyruvate decarboxylase	c.1513C>T|p.His505Tyr
MAB_2911c	Putative dipeptidase	c.812C>T|p.Ser271Leu
MAB_2913	Putative TetR-family regulatory protein	c.10T>A|p.Tyr4Asn
MAB_3124	Probable enoyl-CoA hydratase	c.409A>G|p.Thr137Ala
MAB_3301	hypothetical protein	c.824A>C|p.Glu275Ala
MAB_3325c	Probable saccharopine dehydrogenase	c.107C>T|p.Ala36Val
MAB_3777	Band 7 protein	c.245A>C|p.Tyr82Ser
MAB_4099c	Probable non-ribosomal peptide synthetase	c.2167G>T|p.Ala723Ser
MAB_4176c	hypothetical protein	c.401A>G|p.Asn134Ser
MAB_4202c	Putative regulatory protein	c.727A>G|p.Thr243Ala
MAB_4210	Putative MutT/NUDIX family protein	c.290C>T|p.Ala97Val
MAB_4282c	Isoniazid inductible gene protein IniC	c.390T>G|p.Asn130Lys
MAB_4458c	Putative secreted hydrolase	c.595T>G|p.Ser199Ala
MAB_4582c	hypothetical protein	c.158A>G|p.Glu53Gly
MAB_4917c	Pyruvate dehydrogenase E1 component beta subunit	c.31G>A|p.Asp11Asn

### Sheet: Flameshift_on_chromosome
Gene name	Gene description	Mutation(c: DNA; p: amino acid)
MAB_0084	hypothetical protein	c.1030dupC|p.Arg344fs
MAB_0113	hypothetical protein	c.150delC|p.Val52fs
MAB_0862c	hypothetical protein	c.2100delC|p.Pro701fs
MAB_1087	Probable molybdopterin biosynthesis protein MoeA1	c.2100delC|p.Pro701fs
MAB_2495	Probable acyl-CoA dehydrogenase	c.254_258delTTGCG|p.Val85fs
MAB_2592c	hypothetical protein	c.303delC|p.Pro103fs
MAB_2610	Putative aminotransferase	c.61delA|p.Thr21fs
MAB_4112c	Putative glycosyltransferase GtfA	c.817delC|p.Pro274fs
MAB_4404	Hypothetical protein	c.169dupA|p.Ser57fs
