## Supplementary material for "Genetic analysis of *Mycobacterium abscessus* reveals genomic diversity linked to global plasmid distribution": Table S5

### Sheet: Sheet1
CDS	Gene name	ESX	Hit	% identity	amino acid length	alignment length	length coverage(%)	mismatches	evalue
Isolate57625_53450	-		MSMEG_1866|MSMEG_1866|transposase	87.726	279	277	99.2832	34	0
Isolate57625_50580	-		MMAR_0076|dnaB|replicative	81.015	462	453	98.0519	85	0
Isolate57625_50580	Replicative DNA helicase		MAB_4895c|MAB_4895c||458	80.222	462	450	97.4026	86	0
Isolate57625_54460	-		MMAR_0076|dnaB|replicative	78.855	460	454	98.6957	92	0
Isolate57625_54770	conserved transmembrane transport protein MmpL family		MMAR_4836|MMAR_4836|conserved	78.252	1028	984	95.7198	213	0
Isolate57625_26080	-		MSMEG_3321|MSMEG_3321|ATP/GTP-binding protein	78.182	349	330	94.5559	65	0
Isolate57625_53150	-	o	MAB_3756c|MAB_3756c||Putative FtsK/SpoIIIE family protein	32.774	1379	1370	99.3474	790	0
Isolate57625_52370	-	o	Rv3447c|eccC4|ESX	32.021	1376	1346	97.8198	765	8.16e-171
Isolate57625_51460	-		Mb3108|Mb3108|CONSERVED	60.822	370	365	98.6486	138	3.28e-145
Isolate57625_53170	-	o	Rv3868|eccA1|ESX	38.871	647	620	95.8269	314	1.06e-122
Isolate57625_53060	-	o	MSMEG_0624|mycP3|subtilase	53.25	468	400	85.4701	173	8.13e-121
Isolate57625_52440	-	o	MSMEG_0083|mycP1|membrane-anchored	50.11	458	453	98.9083	207	1.62e-118
Isolate57625_52350	-	o	MMAR_5443|eccA1|conserved	36.29	646	620	95.9752	331	7.05e-112
Isolate57625_51030	-		RJtmp_001502|whiA||325	54.601	329	326	99.0881	143	7.04e-99
Isolate57625_51030	-		Rv1423|whiA|Probable	54.294	329	326	99.0881	144	3.06e-98
Isolate57625_53160	-	o	MSMEG_0616|eccB3|conserved	38.571	493	490	99.3915	272	1.53e-91
Isolate57625_51330	-		Rv2791c|Rv2791c|Probable	42.979	489	470	96.1145	225	8.37e-91
Isolate57625_53360	-		MAB_4813c|MAB_4813c||331	48	314	325	103.503	154	3.18e-90
Isolate57625_52360	-	o	MSMEG_0616|eccB3|conserved	38.446	492	489	99.3902	273	8.55e-89
Isolate57625_52120	Conserved hypothetical protein		Rv2734|Rv2734|Conserved	47.5	343	320	93.2945	91	5.91e-88
Isolate57625_51320	Possible resolvase		Rv0921|Rv0921|Possible	70.899	200	189	94.5	52	1.18e-83
Isolate57625_53460	-		MSMEG_1866|MSMEG_1866|transposase	85.496	140	131	93.5714	19	1.82e-83
Isolate57625_51320	-		MT18B_1206|MT18B_1206||193	70.37	200	189	94.5	53	3.67e-83
Isolate57625_52420	-	o	ML0048c|espI|Conserved	42.308	430	286	66.5116	163	4.24e-76
Isolate57625_54080	-		MT18B_1206|MT18B_1206||193	65.217	196	184	93.8776	63	6.87e-74
Isolate57625_53080	-	o	ML0048c|espI|Conserved	41.754	382	285	74.6073	165	6.75e-73
Isolate57625_51680	Possible toxin VapC5		Rv0627|vapC5|Possible	77.444	134	133	99.2537	30	3.09e-67
Isolate57625_52750	-		MSMEG_2749|MSMEG_2749|conserved	46.254	311	307	98.7138	153	4.5e-67
Isolate57625_51470	transcriptional regulator, MerR family protein		MSMEG_3644|MSMEG_3644|transcriptional	62.963	185	162	87.5676	60	1.02e-66
Isolate57625_51430	immunogenic protein MPT63		MSMEG_5412|MSMEG_5412|immunogenic	69.118	306	136	44.4444	40	9.21e-61
Isolate57625_26110	-		MAB_2551|MAB_2551||141	71.429	119	119	100	34	3.21e-60
Isolate57625_52820	-		MSMEG_2749|MSMEG_2749|conserved	40.379	310	317	102.258	171	1.01e-59
Isolate57625_54800	transcriptional regulator, TetR family protein		MSMEG_6042|MSMEG_6042|transcriptional	52.459	222	183	82.4324	86	3.41e-59
Isolate57625_53440	-		MSMEG_1867|MSMEG_1867|transposase|93	94.624	96	93	96.875	5	3.71e-58
Isolate57625_26070	Integrase/transposase		MAB_4893c|MAB_4893c||737	31.518	696	514	73.8506	308	5.83e-57
Isolate57625_51380	toxin relK		MT18B_4468|relK||85	84.706	85	85	100	13	1.05e-52
Isolate57625_26090	-		MSMEG_3322|MSMEG_3322|hypothetical	43.145	279	248	88.8889	127	2.7e-51
