## Supplementary material for "Genetic analysis of *Mycobacterium abscessus* reveals genomic diversity linked to global plasmid distribution": Table S7

### Sheet: Type A
Type A
DRR317373_missense
#	variant_type	variant_impact	gene	gene_type	mutation(nucleotide)	mutation(amino acid)	start_position	end_position	position_in_amino_acid
1	missense_variant	MODERATE	LOCUS_54770	protein_coding	c.2070_2071delGGinsCA	p.GluAsp690AspAsn	2071/3087	2070/3087	690/1028
2	missense_variant	MODERATE	LOCUS_54770	protein_coding	c.1697G>C	p.Gly566Ala	1697/3087	1697/3087	566/1028
3	missense_variant	MODERATE	LOCUS_54770	protein_coding	c.1571G>C	p.Gly524Ala	1571/3087	1571/3087	524/1028
DRR317373_silent
#	variant_type	variant_impact	gene	gene_type	mutation(nucleotide)	mutation(amino acid)	start_position	end_position	position_in_amino_acid
1	synonymous_variant	LOW	LOCUS_54770	protein_coding	c.2688_2694delGGTCTTCinsAGTGTTT	p.899	2694/3087	2688/3087	896/1028
2	synonymous_variant	LOW	LOCUS_54770	protein_coding	c.2637T>C	p.Leu879Leu	2637/3087	2637/3087	879/1028
3	synonymous_variant	LOW	LOCUS_54770	protein_coding	c.2616G>A	p.Ala872Ala	2616/3087	2616/3087	872/1028
4	synonymous_variant	LOW	LOCUS_54770	protein_coding	c.2370C>A	p.Thr790Thr	2370/3087	2370/3087	790/1028
5	synonymous_variant	LOW	LOCUS_54770	protein_coding	c.2289T>C	p.Gly763Gly	2289/3087	2289/3087	763/1028
6	synonymous_variant	LOW	LOCUS_54770	protein_coding	c.2088T>G	p.Leu696Leu	2088/3087	2088/3087	696/1028
7	synonymous_variant	LOW	LOCUS_54770	protein_coding	c.2082T>C	p.Gly694Gly	2082/3087	2082/3087	694/1028
8	synonymous_variant	LOW	LOCUS_54770	protein_coding	c.1806G>A	p.Gly602Gly	1806/3087	1806/3087	602/1028
9	synonymous_variant	LOW	LOCUS_54770	protein_coding	c.1221G>A	p.Leu407Leu	1221/3087	1221/3087	407/1028
10	synonymous_variant	LOW	LOCUS_54770	protein_coding	c.1113G>A	p.Pro371Pro	1113/3087	1113/3087	371/1028
11	synonymous_variant	LOW	LOCUS_54770	protein_coding	c.1107C>A	p.Leu369Leu	1107/3087	1107/3087	369/1028
12	synonymous_variant	LOW	LOCUS_54770	protein_coding	c.1008T>C	p.Phe336Phe	1008/3087	1008/3087	336/1028
13	synonymous_variant	LOW	LOCUS_54770	protein_coding	c.870C>T	p.Thr290Thr	870/3087	870/3087	290/1028
14	synonymous_variant	LOW	LOCUS_54770	protein_coding	c.444C>T	p.Asp148Asp	444/3087	444/3087	148/1028
15	synonymous_variant	LOW	LOCUS_54770	protein_coding	c.132A>C	p.Thr44Thr	132/3087	132/3087	44/1028
SRR7800409_missense
#	variant_type	variant_impact	gene	gene_type	mutation(nucleotide)	mutation(amino acid)	start_position	end_position	position_in_amino_acid
1	missense_variant	MODERATE	LOCUS_54770	protein_coding	c.2070_2071delGGinsCA	p.GluAsp690AspAsn	2071/3087	2070/3087	690/1028
2	missense_variant	MODERATE	LOCUS_54770	protein_coding	c.1697G>C	p.Gly566Ala	1697/3087	1697/3087	566/1028
3	missense_variant	MODERATE	LOCUS_54770	protein_coding	c.1571G>C	p.Gly524Ala	1571/3087	1571/3087	524/1028
SRR7800409_silent
#	variant_type	variant_impact	gene	gene_type	mutation(nucleotide)	mutation(amino acid)	start_position	end_position	position_in_amino_acid
1	synonymous_variant	LOW	LOCUS_54770	protein_coding	c.2688_2694delGGTCTTCinsAGTGTTT	p.899	2694/3087	2688/3087	896/1028
2	synonymous_variant	LOW	LOCUS_54770	protein_coding	c.2637T>C	p.Leu879Leu	2637/3087	2637/3087	879/1028
3	synonymous_variant	LOW	LOCUS_54770	protein_coding	c.2616G>A	p.Ala872Ala	2616/3087	2616/3087	872/1028
4	synonymous_variant	LOW	LOCUS_54770	protein_coding	c.2370C>A	p.Thr790Thr	2370/3087	2370/3087	790/1028
5	synonymous_variant	LOW	LOCUS_54770	protein_coding	c.2289T>C	p.Gly763Gly	2289/3087	2289/3087	763/1028
6	synonymous_variant	LOW	LOCUS_54770	protein_coding	c.2088T>G	p.Leu696Leu	2088/3087	2088/3087	696/1028
7	synonymous_variant	LOW	LOCUS_54770	protein_coding	c.2082T>C	p.Gly694Gly	2082/3087	2082/3087	694/1028
8	synonymous_variant	LOW	LOCUS_54770	protein_coding	c.1806G>A	p.Gly602Gly	1806/3087	1806/3087	602/1028
9	synonymous_variant	LOW	LOCUS_54770	protein_coding	c.1221G>A	p.Leu407Leu	1221/3087	1221/3087	407/1028
10	synonymous_variant	LOW	LOCUS_54770	protein_coding	c.1113G>A	p.Pro371Pro	1113/3087	1113/3087	371/1028
11	synonymous_variant	LOW	LOCUS_54770	protein_coding	c.1107C>A	p.Leu369Leu	1107/3087	1107/3087	369/1028
12	synonymous_variant	LOW	LOCUS_54770	protein_coding	c.1008T>C	p.Phe336Phe	1008/3087	1008/3087	336/1028
13	synonymous_variant	LOW	LOCUS_54770	protein_coding	c.444C>T	p.Asp148Asp	444/3087	444/3087	148/1028
14	synonymous_variant	LOW	LOCUS_54770	protein_coding	c.132A>C	p.Thr44Thr	132/3087	132/3087	44/1028
SRR7800703_missense
#	variant_type	variant_impact	gene	gene_type	mutation(nucleotide)	mutation(amino acid)	start_position	end_position	position_in_amino_acid
1	missense_variant	MODERATE	LOCUS_54770	protein_coding	c.2070_2071delGGinsCA	p.GluAsp690AspAsn	2071/3087	2070/3087	690/1028
2	missense_variant	MODERATE	LOCUS_54770	protein_coding	c.1697G>C	p.Gly566Ala	1697/3087	1697/3087	566/1028
3	missense_variant	MODERATE	LOCUS_54770	protein_coding	c.1571G>C	p.Gly524Ala	1571/3087	1571/3087	524/1028
SRR7800703_silent
#	variant_type	variant_impact	gene	gene_type	mutation(nucleotide)	mutation(amino acid)	start_position	end_position	position_in_amino_acid
1	synonymous_variant	LOW	LOCUS_54770	protein_coding	c.2688_2694delGGTCTTCinsAGTGTTT	p.899	2694/3087	2688/3087	896/1028
2	synonymous_variant	LOW	LOCUS_54770	protein_coding	c.2637T>C	p.Leu879Leu	2637/3087	2637/3087	879/1028
3	synonymous_variant	LOW	LOCUS_54770	protein_coding	c.2616G>A	p.Ala872Ala	2616/3087	2616/3087	872/1028
4	synonymous_variant	LOW	LOCUS_54770	protein_coding	c.2370C>A	p.Thr790Thr	2370/3087	2370/3087	790/1028
5	synonymous_variant	LOW	LOCUS_54770	protein_coding	c.2289T>C	p.Gly763Gly	2289/3087	2289/3087	763/1028
6	synonymous_variant	LOW	LOCUS_54770	protein_coding	c.2088T>G	p.Leu696Leu	2088/3087	2088/3087	696/1028
7	synonymous_variant	LOW	LOCUS_54770	protein_coding	c.2082T>C	p.Gly694Gly	2082/3087	2082/3087	694/1028
8	synonymous_variant	LOW	LOCUS_54770	protein_coding	c.1806G>A	p.Gly602Gly	1806/3087	1806/3087	602/1028
9	synonymous_variant	LOW	LOCUS_54770	protein_coding	c.1221G>A	p.Leu407Leu	1221/3087	1221/3087	407/1028
10	synonymous_variant	LOW	LOCUS_54770	protein_coding	c.1113G>A	p.Pro371Pro	1113/3087	1113/3087	371/1028
11	synonymous_variant	LOW	LOCUS_54770	protein_coding	c.1107C>A	p.Leu369Leu	1107/3087	1107/3087	369/1028
12	synonymous_variant	LOW	LOCUS_54770	protein_coding	c.1008T>C	p.Phe336Phe	1008/3087	1008/3087	336/1028
13	synonymous_variant	LOW	LOCUS_54770	protein_coding	c.444C>T	p.Asp148Asp	444/3087	444/3087	148/1028
14	synonymous_variant	LOW	LOCUS_54770	protein_coding	c.132A>C	p.Thr44Thr	132/3087	132/3087	44/1028
SRR7800518_missense
#	variant_type	variant_impact	gene	gene_type	mutation(nucleotide)	mutation(amino acid)	start_position	end_position	position_in_amino_acid
1	missense_variant	MODERATE	LOCUS_54770	protein_coding	c.2070_2071delGGinsCA	p.GluAsp690AspAsn	2071/3087	2070/3087	690/1028
2	missense_variant	MODERATE	LOCUS_54770	protein_coding	c.1697G>C	p.Gly566Ala	1697/3087	1697/3087	566/1028
3	missense_variant	MODERATE	LOCUS_54770	protein_coding	c.1571G>C	p.Gly524Ala	1571/3087	1571/3087	524/1028
SRR7800518_silent
#	variant_type	variant_impact	gene	gene_type	mutation(nucleotide)	mutation(amino acid)	start_position	end_position	position_in_amino_acid
1	synonymous_variant	LOW	LOCUS_54770	protein_coding	c.2688_2694delGGTCTTCinsAGTGTTT	p.899	2694/3087	2688/3087	896/1028
2	synonymous_variant	LOW	LOCUS_54770	protein_coding	c.2637T>C	p.Leu879Leu	2637/3087	2637/3087	879/1028
3	synonymous_variant	LOW	LOCUS_54770	protein_coding	c.2616G>A	p.Ala872Ala	2616/3087	2616/3087	872/1028
4	synonymous_variant	LOW	LOCUS_54770	protein_coding	c.2370C>A	p.Thr790Thr	2370/3087	2370/3087	790/1028
5	synonymous_variant	LOW	LOCUS_54770	protein_coding	c.2289T>C	p.Gly763Gly	2289/3087	2289/3087	763/1028
6	synonymous_variant	LOW	LOCUS_54770	protein_coding	c.2088T>G	p.Leu696Leu	2088/3087	2088/3087	696/1028
7	synonymous_variant	LOW	LOCUS_54770	protein_coding	c.2082T>C	p.Gly694Gly	2082/3087	2082/3087	694/1028
8	synonymous_variant	LOW	LOCUS_54770	protein_coding	c.1806G>A	p.Gly602Gly	1806/3087	1806/3087	602/1028
9	synonymous_variant	LOW	LOCUS_54770	protein_coding	c.1221G>A	p.Leu407Leu	1221/3087	1221/3087	407/1028
10	synonymous_variant	LOW	LOCUS_54770	protein_coding	c.1113G>A	p.Pro371Pro	1113/3087	1113/3087	371/1028
11	synonymous_variant	LOW	LOCUS_54770	protein_coding	c.1107C>A	p.Leu369Leu	1107/3087	1107/3087	369/1028
12	synonymous_variant	LOW	LOCUS_54770	protein_coding	c.1008T>C	p.Phe336Phe	1008/3087	1008/3087	336/1028
13	synonymous_variant	LOW	LOCUS_54770	protein_coding	c.444C>T	p.Asp148Asp	444/3087	444/3087	148/1028
14	synonymous_variant	LOW	LOCUS_54770	protein_coding	c.132A>C	p.Thr44Thr	132/3087	132/3087	44/1028

### Sheet: Type B
Type B
SRR18969469_missense
#	variant_type	variant_impact	gene	gene_type	mutation(nucleotide)	mutation(amino acid)	start_position	end_position	position_in_amino_acid
1	missense_variant	MODERATE	LOCUS_54770	protein_coding	c.2892_2894delCGTinsTGC	p.Val965Ala	2894/3087	2892/3087	964/1028
2	missense_variant	MODERATE	LOCUS_54770	protein_coding	c.2860_2862delGCCinsTCA	p.Ala954Ser	2862/3087	2860/3087	954/1028
3	missense_variant	MODERATE	LOCUS_54770	protein_coding	c.2852A>C	p.Asn951Thr	2852/3087	2852/3087	951/1028
4	missense_variant	MODERATE	LOCUS_54770	protein_coding	c.2811_2816delGGGAAGinsCACCCA	p.GlySer938ThrHis	2816/3087	2811/3087	937/1028
5	missense_variant	MODERATE	LOCUS_54770	protein_coding	c.2346A>T	p.Gln782His	2346/3087	2346/3087	782/1028
6	missense_variant	MODERATE	LOCUS_54770	protein_coding	c.2329A>G	p.Thr777Ala	2329/3087	2329/3087	777/1028
7	missense_variant	MODERATE	LOCUS_54770	protein_coding	c.2183G>A	p.Arg728His	2183/3087	2183/3087	728/1028
8	missense_variant	MODERATE	LOCUS_54770	protein_coding	c.1367C>T	p.Ala456Val	1367/3087	1367/3087	456/1028
9	missense_variant	MODERATE	LOCUS_54770	protein_coding	c.1358_1359delGCinsCT	p.Arg453Pro	1359/3087	1358/3087	453/1028
10	missense_variant	MODERATE	LOCUS_54770	protein_coding	c.1156T>C	p.Ser386Pro	1156/3087	1156/3087	386/1028
11	missense_variant	MODERATE	LOCUS_54770	protein_coding	c.984_989delCGCAGCinsGGCCGG	p.Ala330Gly	989/3087	984/3087	328/1028
12	missense_variant	MODERATE	LOCUS_54770	protein_coding	c.946_948delCACinsGCG	p.His316Ala	948/3087	946/3087	316/1028
13	missense_variant	MODERATE	LOCUS_54770	protein_coding	c.939_940delCAinsGG	p.Ile314Val	940/3087	939/3087	313/1028
14	missense_variant	MODERATE	LOCUS_54770	protein_coding	c.792_807delGGCGCTAGGCGAGATGinsTGCACTCGGGGAAATC	p.Met269Ile	807/3087	792/3087	264/1028
15	missense_variant	MODERATE	LOCUS_54770	protein_coding	c.759_762delACTGinsGATC	p.Leu254Ile	762/3087	759/3087	253/1028
16	missense_variant	MODERATE	LOCUS_54770	protein_coding	c.686_688delCGAinsGGC	p.AlaMet229GlyLeu	688/3087	686/3087	229/1028
17	missense_variant	MODERATE	LOCUS_54770	protein_coding	c.522_529delCGACCCCGinsTGATCCCA	p.Ala177Thr	529/3087	522/3087	174/1028
18	missense_variant	MODERATE	LOCUS_54770	protein_coding	c.481_486delCGATCGinsAAGGCC	p.ArgSer161LysAla	486/3087	481/3087	161/1028
19	missense_variant	MODERATE	LOCUS_54770	protein_coding	c.473_474delCCinsGT	p.Ala158Gly	474/3087	473/3087	158/1028
20	missense_variant	MODERATE	LOCUS_54770	protein_coding	c.455A>G	p.Lys152Arg	455/3087	455/3087	152/1028
SRR18969469_silent
#	variant_type	variant_impact	gene	gene_type	mutation(nucleotide)	mutation(amino acid)	start_position	end_position	position_in_amino_acid
1	synonymous_variant	LOW	LOCUS_54770	protein_coding	c.2883C>G	p.Leu961Leu	2883/3087	2883/3087	961/1028
2	synonymous_variant	LOW	LOCUS_54770	protein_coding	c.2877T>C	p.Ala959Ala	2877/3087	2877/3087	959/1028
3	synonymous_variant	LOW	LOCUS_54770	protein_coding	c.2847G>A	p.Val949Val	2847/3087	2847/3087	949/1028
4	synonymous_variant	LOW	LOCUS_54770	protein_coding	c.2835_2838delGCTAinsCCTG	p.947	2838/3087	2835/3087	945/1028
5	synonymous_variant	LOW	LOCUS_54770	protein_coding	c.2790_2796delGTCCCGGinsATCACGA	p.933	2796/3087	2790/3087	930/1028
6	synonymous_variant	LOW	LOCUS_54770	protein_coding	c.2766A>C	p.Gly922Gly	2766/3087	2766/3087	922/1028
7	synonymous_variant	LOW	LOCUS_54770	protein_coding	c.2739_2742delGGCCinsAGCG	p.915	2742/3087	2739/3087	913/1028
8	synonymous_variant	LOW	LOCUS_54770	protein_coding	c.2727T>C	p.Pro909Pro	2727/3087	2727/3087	909/1028
9	synonymous_variant	LOW	LOCUS_54770	protein_coding	c.2721C>T	p.Ala907Ala	2721/3087	2721/3087	907/1028
10	synonymous_variant	LOW	LOCUS_54770	protein_coding	c.2505C>A	p.Gly835Gly	2505/3087	2505/3087	835/1028
11	synonymous_variant	LOW	LOCUS_54770	protein_coding	c.2499C>T	p.Val833Val	2499/3087	2499/3087	833/1028
12	synonymous_variant	LOW	LOCUS_54770	protein_coding	c.2484G>A	p.Gln828Gln	2484/3087	2484/3087	828/1028
13	synonymous_variant	LOW	LOCUS_54770	protein_coding	c.2475A>C	p.Ser825Ser	2475/3087	2475/3087	825/1028
14	synonymous_variant	LOW	LOCUS_54770	protein_coding	c.2178T>C	p.Gly726Gly	2178/3087	2178/3087	726/1028
15	synonymous_variant	LOW	LOCUS_54770	protein_coding	c.2148C>G	p.Leu716Leu	2148/3087	2148/3087	716/1028
16	synonymous_variant	LOW	LOCUS_54770	protein_coding	c.1422_1425delGGGAinsAGGC	p.476	1425/3087	1422/3087	474/1028
17	synonymous_variant	LOW	LOCUS_54770	protein_coding	c.1413T>C	p.Arg471Arg	1413/3087	1413/3087	471/1028
18	synonymous_variant	LOW	LOCUS_54770	protein_coding	c.1401C>G	p.Pro467Pro	1401/3087	1401/3087	467/1028
19	synonymous_variant	LOW	LOCUS_54770	protein_coding	c.1395G>A	p.Glu465Glu	1395/3087	1395/3087	465/1028
20	synonymous_variant	LOW	LOCUS_54770	protein_coding	c.1386G>C	p.Leu462Leu	1386/3087	1386/3087	462/1028
21	synonymous_variant	LOW	LOCUS_54770	protein_coding	c.1353C>T	p.His451His	1353/3087	1353/3087	451/1028
22	synonymous_variant	LOW	LOCUS_54770	protein_coding	c.1335C>T	p.Tyr445Tyr	1335/3087	1335/3087	445/1028
23	synonymous_variant	LOW	LOCUS_54770	protein_coding	c.1314C>T	p.Thr438Thr	1314/3087	1314/3087	438/1028
24	synonymous_variant	LOW	LOCUS_54770	protein_coding	c.1302_1305delCCAAinsACAG	p.436	1305/3087	1302/3087	434/1028
25	synonymous_variant	LOW	LOCUS_54770	protein_coding	c.1194_1197delAGCGinsGGCC	p.400	1197/3087	1194/3087	398/1028
26	synonymous_variant	LOW	LOCUS_54770	protein_coding	c.1185_1188delTGTCinsCGTG	p.397	1188/3087	1185/3087	395/1028
27	synonymous_variant	LOW	LOCUS_54770	protein_coding	c.1170_1173delCCGGinsACGC	p.392	1173/3087	1170/3087	390/1028
28	synonymous_variant	LOW	LOCUS_54770	protein_coding	c.1161T>C	p.Asp387Asp	1161/3087	1161/3087	387/1028
29	synonymous_variant	LOW	LOCUS_54770	protein_coding	c.996_999delCGCAinsGGCC	p.334	999/3087	996/3087	332/1028
30	synonymous_variant	LOW	LOCUS_54770	protein_coding	c.969T>A	p.Arg323Arg	969/3087	969/3087	323/1028
31	synonymous_variant	LOW	LOCUS_54770	protein_coding	c.933A>G	p.Glu311Glu	933/3087	933/3087	311/1028
32	synonymous_variant	LOW	LOCUS_54770	protein_coding	c.924_927delACCAinsGCCC	p.310	927/3087	924/3087	308/1028
33	synonymous_variant	LOW	LOCUS_54770	protein_coding	c.918A>C	p.Ala306Ala	918/3087	918/3087	306/1028
34	synonymous_variant	LOW	LOCUS_54770	protein_coding	c.909G>A	p.Gln303Gln	909/3087	909/3087	303/1028
35	synonymous_variant	LOW	LOCUS_54770	protein_coding	c.885_888delCCTCinsTCTG	p.297	888/3087	885/3087	295/1028
36	synonymous_variant	LOW	LOCUS_54770	protein_coding	c.858C>G	p.Leu286Leu	858/3087	858/3087	286/1028
37	synonymous_variant	LOW	LOCUS_54770	protein_coding	c.834C>G	p.Val278Val	834/3087	834/3087	278/1028
38	synonymous_variant	LOW	LOCUS_54770	protein_coding	c.825A>G	p.Gln275Gln	825/3087	825/3087	275/1028
39	synonymous_variant	LOW	LOCUS_54770	protein_coding	c.780_783delCGGTinsTGGG	p.262	783/3087	780/3087	260/1028
40	synonymous_variant	LOW	LOCUS_54770	protein_coding	c.753C>G	p.Val251Val	753/3087	753/3087	251/1028
41	synonymous_variant	LOW	LOCUS_54770	protein_coding	c.735A>G	p.Ala245Ala	735/3087	735/3087	245/1028
42	synonymous_variant	LOW	LOCUS_54770	protein_coding	c.696C>G	p.Ala232Ala	696/3087	696/3087	232/1028
43	synonymous_variant	LOW	LOCUS_54770	protein_coding	c.462_465delAGCCinsGGCG	p.156	465/3087	462/3087	154/1028

### Sheet: Type C
Type C
SRR7800511_missense
#	variant_type	variant_impact	gene	gene_type	mutation(nucleotide)	mutation(amino acid)	start_position	end_position	position_in_amino_acid
1	missense_variant	MODERATE	LOCUS_54770	protein_coding	c.2935_2937delGTCinsATT	p.Val979Ile	2937/3087	2935/3087	979/1028
2	missense_variant	MODERATE	LOCUS_54770	protein_coding	c.2894T>C	p.Val965Ala	2894/3087	2894/3087	965/1028
3	missense_variant	MODERATE	LOCUS_54770	protein_coding	c.2811_2819delGGGAAGCAAinsCGGACCCAG	p.SerAsn939ProSer	2819/3087	2811/3087	937/1028
4	missense_variant	MODERATE	LOCUS_54770	protein_coding	c.2689G>A	p.Val897Ile	2689/3087	2689/3087	897/1028
5	missense_variant	MODERATE	LOCUS_54770	protein_coding	c.2607_2617delGCTGCGCGCGGinsATTACGAGCAC	p.Val873Leu	2617/3087	2607/3087	869/1028
6	missense_variant	MODERATE	LOCUS_54770	protein_coding	c.2590A>C	p.Ile864Leu	2590/3087	2590/3087	864/1028
7	missense_variant	MODERATE	LOCUS_54770	protein_coding	c.2481_2482delCCinsTG	p.Gln828Glu	2482/3087	2481/3087	827/1028
8	missense_variant	MODERATE	LOCUS_54770	protein_coding	c.2452_2463delGAGAACGCACGAinsAACGCCGCGCGC	p.GluAsn818AsnAla	2463/3087	2452/3087	818/1028
9	missense_variant	MODERATE	LOCUS_54770	protein_coding	c.2443_2447delACCACinsGACGT	p.ThrThr815AspVal	2447/3087	2443/3087	815/1028
10	missense_variant	MODERATE	LOCUS_54770	protein_coding	c.2435_2436delGCinsAG	p.Arg812Gln	2436/3087	2435/3087	812/1028
11	missense_variant	MODERATE	LOCUS_54770	protein_coding	c.2422A>G	p.Asn808Asp	2422/3087	2422/3087	808/1028
12	missense_variant	MODERATE	LOCUS_54770	protein_coding	c.2415C>G	p.Asp805Glu	2415/3087	2415/3087	805/1028
13	missense_variant	MODERATE	LOCUS_54770	protein_coding	c.2306C>A	p.Thr769Asn	2306/3087	2306/3087	769/1028
14	missense_variant	MODERATE	LOCUS_54770	protein_coding	c.2225A>G	p.Asn742Ser	2225/3087	2225/3087	742/1028
15	missense_variant	MODERATE	LOCUS_54770	protein_coding	c.2136_2140delAATCAinsGATCG	p.Ser714Gly	2140/3087	2136/3087	712/1028
16	missense_variant	MODERATE	LOCUS_54770	protein_coding	c.2111C>G	p.Ala704Gly	2111/3087	2111/3087	704/1028
17	missense_variant	MODERATE	LOCUS_54770	protein_coding	c.2070_2071delGGinsCA	p.GluAsp690AspAsn	2071/3087	2070/3087	690/1028
18	missense_variant	MODERATE	LOCUS_54770	protein_coding	c.2037_2038delTGinsCA	p.Ala680Thr	2038/3087	2037/3087	679/1028
19	missense_variant	MODERATE	LOCUS_54770	protein_coding	c.2030A>G	p.Asp677Gly	2030/3087	2030/3087	677/1028
20	missense_variant	MODERATE	LOCUS_54770	protein_coding	c.2011C>A	p.Arg671Ser	2011/3087	2011/3087	671/1028
21	missense_variant	MODERATE	LOCUS_54770	protein_coding	c.1946C>T	p.Thr649Ile	1946/3087	1946/3087	649/1028
22	missense_variant	MODERATE	LOCUS_54770	protein_coding	c.1938C>G	p.His646Gln	1938/3087	1938/3087	646/1028
23	missense_variant	MODERATE	LOCUS_54770	protein_coding	c.1851_1857delAATGCTCinsCACCTTG	p.Met618Thr	1857/3087	1851/3087	617/1028
24	missense_variant	MODERATE	LOCUS_54770	protein_coding	c.1836_1839delAGACinsGCAA	p.Asp613Gln	1839/3087	1836/3087	612/1028
25	missense_variant	MODERATE	LOCUS_54770	protein_coding	c.1806_1815delGCCAGGCATCinsCCCCGGCCTA	p.Ile605Leu	1815/3087	1806/3087	602/1028
26	missense_variant	MODERATE	LOCUS_54770	protein_coding	c.1797_1801delCCAATinsTCAAG	p.Ser601Ala	1801/3087	1797/3087	599/1028
27	missense_variant	MODERATE	LOCUS_54770	protein_coding	c.1726A>G	p.Thr576Ala	1726/3087	1726/3087	576/1028
28	missense_variant	MODERATE	LOCUS_54770	protein_coding	c.1667G>C	p.Ser556Thr	1667/3087	1667/3087	556/1028
29	missense_variant	MODERATE	LOCUS_54770	protein_coding	c.1481C>A	p.Thr494Lys	1481/3087	1481/3087	494/1028
30	missense_variant	MODERATE	LOCUS_54770	protein_coding	c.1367C>T	p.Ala456Val	1367/3087	1367/3087	456/1028
31	missense_variant	MODERATE	LOCUS_54770	protein_coding	c.1074_1078delTCTCGinsCCTGT	p.Val360Phe	1078/3087	1074/3087	358/1028
32	missense_variant	MODERATE	LOCUS_54770	protein_coding	c.584_591delATTCGTCGinsGTTCATCC	p.Asp195Gly	591/3087	584/3087	195/1028
33	missense_variant	MODERATE	LOCUS_54770	protein_coding	c.562C>A	p.Leu188Ile	562/3087	562/3087	188/1028
34	missense_variant	MODERATE	LOCUS_54770	protein_coding	c.546_550delGGAATinsCCAGG	p.GluSer183GlnAla	550/3087	546/3087	182/1028
35	missense_variant	MODERATE	LOCUS_54770	protein_coding	c.529G>A	p.Ala177Thr	529/3087	529/3087	177/1028
36	missense_variant	MODERATE	LOCUS_54770	protein_coding	c.504_509delCGTGGCinsAGTGAG	p.Ala170Ser	509/3087	504/3087	168/1028
37	missense_variant	MODERATE	LOCUS_54770	protein_coding	c.482_486delGATCGinsAATCC	p.Arg161Gln	486/3087	482/3087	161/1028
38	missense_variant	MODERATE	LOCUS_54770	protein_coding	c.466G>C	p.Val156Leu	466/3087	466/3087	156/1028
39	missense_variant	MODERATE	LOCUS_54770	protein_coding	c.455A>G	p.Lys152Arg	455/3087	455/3087	152/1028
40	missense_variant	MODERATE	LOCUS_54770	protein_coding	c.407C>G	p.Thr136Ser	407/3087	407/3087	136/1028
41	missense_variant	MODERATE	LOCUS_54770	protein_coding	c.384_393delGGTGCAACAGinsTCTGGAACGA	p.ValGlnGln129LeuGluArg	393/3087	384/3087	128/1028
42	missense_variant	MODERATE	LOCUS_54770	protein_coding	c.360_365delGGCCCGinsAAGCCA	p.AlaArg121SerGln	365/3087	360/3087	120/1028
43	missense_variant	MODERATE	LOCUS_54770	protein_coding	c.315_316delACinsCA	p.Leu106Met	316/3087	315/3087	105/1028
44	missense_variant	MODERATE	LOCUS_54770	protein_coding	c.285_297delCGCTGCGTTCGGGinsTACCGCCTTCAAC	p.AlaAlaPheGly96ThrAlaPheAsn	297/3087	285/3087	95/1028
45	missense_variant	MODERATE	LOCUS_54770	protein_coding	c.280A>C	p.Met94Leu	280/3087	280/3087	94/1028
46	missense_variant	MODERATE	LOCUS_54770	protein_coding	c.190G>C	p.Val64Leu	190/3087	190/3087	64/1028
47	missense_variant	MODERATE	LOCUS_54770	protein_coding	c.153_166delGATAGGCACCTGGCinsCATCGGTGTGTGGA	p.ThrTrpLeu54ValTrpIle	166/3087	153/3087	51/1028
SRR7800511_missense
#	variant_type	variant_impact	gene	gene_type	mutation(nucleotide)	mutation(amino acid)	start_position	end_position	position_in_amino_acid
1	synonymous_variant	LOW	LOCUS_54770	protein_coding	c.3024G>A	p.Leu1008Leu	3024/3087	3024/3087	1008/1028
2	synonymous_variant	LOW	LOCUS_54770	protein_coding	c.2988G>A	p.Val996Val	2988/3087	2988/3087	996/1028
3	synonymous_variant	LOW	LOCUS_54770	protein_coding	c.2967G>C	p.Leu989Leu	2967/3087	2967/3087	989/1028
4	synonymous_variant	LOW	LOCUS_54770	protein_coding	c.2922_2928delGGTAGCGinsCGTGGCC	p.977	2928/3087	2922/3087	974/1028
5	synonymous_variant	LOW	LOCUS_54770	protein_coding	c.2907A>C	p.Gly969Gly	2907/3087	2907/3087	969/1028
6	synonymous_variant	LOW	LOCUS_54770	protein_coding	c.2883C>G	p.Leu961Leu	2883/3087	2883/3087	961/1028
7	synonymous_variant	LOW	LOCUS_54770	protein_coding	c.2877T>C	p.Ala959Ala	2877/3087	2877/3087	959/1028
8	synonymous_variant	LOW	LOCUS_54770	protein_coding	c.2847G>C	p.Val949Val	2847/3087	2847/3087	949/1028
9	synonymous_variant	LOW	LOCUS_54770	protein_coding	c.2838A>G	p.Leu946Leu	2838/3087	2838/3087	946/1028
10	synonymous_variant	LOW	LOCUS_54770	protein_coding	c.2832C>A	p.Gly944Gly	2832/3087	2832/3087	944/1028
11	synonymous_variant	LOW	LOCUS_54770	protein_coding	c.2805A>G	p.Glu935Glu	2805/3087	2805/3087	935/1028
12	synonymous_variant	LOW	LOCUS_54770	protein_coding	c.2796G>A	p.Arg932Arg	2796/3087	2796/3087	932/1028
13	synonymous_variant	LOW	LOCUS_54770	protein_coding	c.2790G>C	p.Val930Val	2790/3087	2790/3087	930/1028
14	synonymous_variant	LOW	LOCUS_54770	protein_coding	c.2766A>C	p.Gly922Gly	2766/3087	2766/3087	922/1028
15	synonymous_variant	LOW	LOCUS_54770	protein_coding	c.2742C>T	p.Ala914Ala	2742/3087	2742/3087	914/1028
16	synonymous_variant	LOW	LOCUS_54770	protein_coding	c.2727_2733delTGTACCAinsCGTGCCT	p.912	2733/3087	2727/3087	909/1028
17	synonymous_variant	LOW	LOCUS_54770	protein_coding	c.2721C>T	p.Ala907Ala	2721/3087	2721/3087	907/1028
18	synonymous_variant	LOW	LOCUS_54770	protein_coding	c.2712C>T	p.His904His	2712/3087	2712/3087	904/1028
19	synonymous_variant	LOW	LOCUS_54770	protein_coding	c.2703_2706delTCTTinsACTC	p.903	2706/3087	2703/3087	901/1028
20	synonymous_variant	LOW	LOCUS_54770	protein_coding	c.2650_2652delTTAinsCTG	p.885	2652/3087	2650/3087	884/1028
21	synonymous_variant	LOW	LOCUS_54770	protein_coding	c.2637_2640delTCTGinsGCTC	p.881	2640/3087	2637/3087	879/1028
22	synonymous_variant	LOW	LOCUS_54770	protein_coding	c.2601C>G	p.Val867Val	2601/3087	2601/3087	867/1028
23	synonymous_variant	LOW	LOCUS_54770	protein_coding	c.2596T>C	p.Leu866Leu	2596/3087	2596/3087	866/1028
24	synonymous_variant	LOW	LOCUS_54770	protein_coding	c.2562C>G	p.Leu854Leu	2562/3087	2562/3087	854/1028
25	synonymous_variant	LOW	LOCUS_54770	protein_coding	c.2475A>C	p.Ser825Ser	2475/3087	2475/3087	825/1028
26	synonymous_variant	LOW	LOCUS_54770	protein_coding	c.2376A>G	p.Arg792Arg	2376/3087	2376/3087	792/1028
27	synonymous_variant	LOW	LOCUS_54770	protein_coding	c.2370C>A	p.Thr790Thr	2370/3087	2370/3087	790/1028
28	synonymous_variant	LOW	LOCUS_54770	protein_coding	c.2340C>G	p.Ala780Ala	2340/3087	2340/3087	780/1028
29	synonymous_variant	LOW	LOCUS_54770	protein_coding	c.2295_2301delCCTACCCinsTCTGCCG	p.768	2301/3087	2295/3087	765/1028
30	synonymous_variant	LOW	LOCUS_54770	protein_coding	c.2268A>G	p.Gln756Gln	2268/3087	2268/3087	756/1028
31	synonymous_variant	LOW	LOCUS_54770	protein_coding	c.2253C>T	p.Ser751Ser	2253/3087	2253/3087	751/1028
32	synonymous_variant	LOW	LOCUS_54770	protein_coding	c.2241G>A	p.Gln747Gln	2241/3087	2241/3087	747/1028
33	synonymous_variant	LOW	LOCUS_54770	protein_coding	c.2220A>G	p.Gly740Gly	2220/3087	2220/3087	740/1028
34	synonymous_variant	LOW	LOCUS_54770	protein_coding	c.2157C>A	p.Gly719Gly	2157/3087	2157/3087	719/1028
35	synonymous_variant	LOW	LOCUS_54770	protein_coding	c.2100_2103delGGACinsTGAT	p.702	2103/3087	2100/3087	700/1028
36	synonymous_variant	LOW	LOCUS_54770	protein_coding	c.2082_2088delTGCCCTTinsGGCGCTG	p.697	2088/3087	2082/3087	694/1028
37	synonymous_variant	LOW	LOCUS_54770	protein_coding	c.2076C>T	p.Ala692Ala	2076/3087	2076/3087	692/1028
38	synonymous_variant	LOW	LOCUS_54770	protein_coding	c.2064A>G	p.Ser688Ser	2064/3087	2064/3087	688/1028
39	synonymous_variant	LOW	LOCUS_54770	protein_coding	c.2046_2049delGCAGinsCCAA	p.684	2049/3087	2046/3087	682/1028
40	synonymous_variant	LOW	LOCUS_54770	protein_coding	c.2016C>T	p.Asn672Asn	2016/3087	2016/3087	672/1028
41	synonymous_variant	LOW	LOCUS_54770	protein_coding	c.1962C>T	p.Asn654Asn	1962/3087	1962/3087	654/1028
42	synonymous_variant	LOW	LOCUS_54770	protein_coding	c.1929_1932delCCAGinsTCAA	p.645	1932/3087	1929/3087	643/1028
43	synonymous_variant	LOW	LOCUS_54770	protein_coding	c.1920A>G	p.Gln640Gln	1920/3087	1920/3087	640/1028
44	synonymous_variant	LOW	LOCUS_54770	protein_coding	c.1890C>G	p.Pro630Pro	1890/3087	1890/3087	630/1028
45	synonymous_variant	LOW	LOCUS_54770	protein_coding	c.1872_1875delCGCCinsTGCT	p.626	1875/3087	1872/3087	624/1028
46	synonymous_variant	LOW	LOCUS_54770	protein_coding	c.1863A>G	p.Pro621Pro	1863/3087	1863/3087	621/1028
47	synonymous_variant	LOW	LOCUS_54770	protein_coding	c.1845G>C	p.Ala615Ala	1845/3087	1845/3087	615/1028
48	synonymous_variant	LOW	LOCUS_54770	protein_coding	c.1824A>G	p.Leu608Leu	1824/3087	1824/3087	608/1028
49	synonymous_variant	LOW	LOCUS_54770	protein_coding	c.1782C>G	p.Ala594Ala	1782/3087	1782/3087	594/1028
50	synonymous_variant	LOW	LOCUS_54770	protein_coding	c.1761G>A	p.Gln587Gln	1761/3087	1761/3087	587/1028
51	synonymous_variant	LOW	LOCUS_54770	protein_coding	c.1755C>G	p.Leu585Leu	1755/3087	1755/3087	585/1028
52	synonymous_variant	LOW	LOCUS_54770	protein_coding	c.1746_1749delGCCCinsACCG	p.584	1749/3087	1746/3087	582/1028
53	synonymous_variant	LOW	LOCUS_54770	protein_coding	c.1707A>T	p.Thr569Thr	1707/3087	1707/3087	569/1028
54	synonymous_variant	LOW	LOCUS_54770	protein_coding	c.1698A>C	p.Gly566Gly	1698/3087	1698/3087	566/1028
55	synonymous_variant	LOW	LOCUS_54770	protein_coding	c.1681_1683delCTGinsTTA	p.562	1683/3087	1681/3087	561/1028
56	synonymous_variant	LOW	LOCUS_54770	protein_coding	c.1650_1653delCGCTinsGGCC	p.552	1653/3087	1650/3087	550/1028
57	synonymous_variant	LOW	LOCUS_54770	protein_coding	c.1620C>T	p.Thr540Thr	1620/3087	1620/3087	540/1028
58	synonymous_variant	LOW	LOCUS_54770	protein_coding	c.1614A>G	p.Lys538Lys	1614/3087	1614/3087	538/1028
59	synonymous_variant	LOW	LOCUS_54770	protein_coding	c.1599C>A	p.Arg533Arg	1599/3087	1599/3087	533/1028
60	synonymous_variant	LOW	LOCUS_54770	protein_coding	c.1593C>T	p.Ala531Ala	1593/3087	1593/3087	531/1028
61	synonymous_variant	LOW	LOCUS_54770	protein_coding	c.1548_1551delCCAAinsTCAG	p.518	1551/3087	1548/3087	516/1028
62	synonymous_variant	LOW	LOCUS_54770	protein_coding	c.1542A>G	p.Gln514Gln	1542/3087	1542/3087	514/1028
63	synonymous_variant	LOW	LOCUS_54770	protein_coding	c.1512A>G	p.Glu504Glu	1512/3087	1512/3087	504/1028
64	synonymous_variant	LOW	LOCUS_54770	protein_coding	c.1491A>C	p.Gly497Gly	1491/3087	1491/3087	497/1028
65	synonymous_variant	LOW	LOCUS_54770	protein_coding	c.1434C>T	p.Asp478Asp	1434/3087	1434/3087	478/1028
66	synonymous_variant	LOW	LOCUS_54770	protein_coding	c.1413T>C	p.Arg471Arg	1413/3087	1413/3087	471/1028
67	synonymous_variant	LOW	LOCUS_54770	protein_coding	c.1392G>C	p.Val464Val	1392/3087	1392/3087	464/1028
68	synonymous_variant	LOW	LOCUS_54770	protein_coding	c.1386G>C	p.Leu462Leu	1386/3087	1386/3087	462/1028
69	synonymous_variant	LOW	LOCUS_54770	protein_coding	c.1338_1342delGCTGCinsACTGT	p.449	1342/3087	1338/3087	446/1028
70	synonymous_variant	LOW	LOCUS_54770	protein_coding	c.1278G>A	p.Lys426Lys	1278/3087	1278/3087	426/1028
71	synonymous_variant	LOW	LOCUS_54770	protein_coding	c.1251_1257delCCTATCGinsGCTGTCC	p.420	1257/3087	1251/3087	417/1028
72	synonymous_variant	LOW	LOCUS_54770	protein_coding	c.1209T>C	p.Arg403Arg	1209/3087	1209/3087	403/1028
73	synonymous_variant	LOW	LOCUS_54770	protein_coding	c.1194A>C	p.Val398Val	1194/3087	1194/3087	398/1028
74	synonymous_variant	LOW	LOCUS_54770	protein_coding	c.1176C>T	p.Tyr392Tyr	1176/3087	1176/3087	392/1028
75	synonymous_variant	LOW	LOCUS_54770	protein_coding	c.1140C>T	p.Gly380Gly	1140/3087	1140/3087	380/1028
76	synonymous_variant	LOW	LOCUS_54770	protein_coding	c.1113_1116delGGTAinsCGTG	p.373	1116/3087	1113/3087	371/1028
77	synonymous_variant	LOW	LOCUS_54770	protein_coding	c.1083C>T	p.Gly361Gly	1083/3087	1083/3087	361/1028
78	synonymous_variant	LOW	LOCUS_54770	protein_coding	c.1056G>C	p.Pro352Pro	1056/3087	1056/3087	352/1028
79	synonymous_variant	LOW	LOCUS_54770	protein_coding	c.1050G>A	p.Leu350Leu	1050/3087	1050/3087	350/1028
80	synonymous_variant	LOW	LOCUS_54770	protein_coding	c.1044C>T	p.Ala348Ala	1044/3087	1044/3087	348/1028
81	synonymous_variant	LOW	LOCUS_54770	protein_coding	c.1038A>G	p.Val346Val	1038/3087	1038/3087	346/1028
82	synonymous_variant	LOW	LOCUS_54770	protein_coding	c.1008T>C	p.Phe336Phe	1008/3087	1008/3087	336/1028
83	synonymous_variant	LOW	LOCUS_54770	protein_coding	c.996_999delCGCAinsGGCC	p.334	999/3087	996/3087	332/1028
84	synonymous_variant	LOW	LOCUS_54770	protein_coding	c.987A>C	p.Ala329Ala	987/3087	987/3087	329/1028
85	synonymous_variant	LOW	LOCUS_54770	protein_coding	c.969T>C	p.Arg323Arg	969/3087	969/3087	323/1028
86	synonymous_variant	LOW	LOCUS_54770	protein_coding	c.945C>T	p.Ile315Ile	945/3087	945/3087	315/1028
87	synonymous_variant	LOW	LOCUS_54770	protein_coding	c.933A>G	p.Glu311Glu	933/3087	933/3087	311/1028
88	synonymous_variant	LOW	LOCUS_54770	protein_coding	c.924_927delACCAinsGCCG	p.310	927/3087	924/3087	308/1028
89	synonymous_variant	LOW	LOCUS_54770	protein_coding	c.906A>G	p.Glu302Glu	906/3087	906/3087	302/1028
90	synonymous_variant	LOW	LOCUS_54770	protein_coding	c.888C>G	p.Leu296Leu	888/3087	888/3087	296/1028
91	synonymous_variant	LOW	LOCUS_54770	protein_coding	c.822G>A	p.Ser274Ser	822/3087	822/3087	274/1028
92	synonymous_variant	LOW	LOCUS_54770	protein_coding	c.798A>G	p.Leu266Leu	798/3087	798/3087	266/1028
93	synonymous_variant	LOW	LOCUS_54770	protein_coding	c.783_792delTGTGCTCTCGinsCGTCCTGTCC	p.265	792/3087	783/3087	261/1028
94	synonymous_variant	LOW	LOCUS_54770	protein_coding	c.759A>G	p.Gly253Gly	759/3087	759/3087	253/1028
95	synonymous_variant	LOW	LOCUS_54770	protein_coding	c.741G>A	p.Leu247Leu	741/3087	741/3087	247/1028
96	synonymous_variant	LOW	LOCUS_54770	protein_coding	c.735A>G	p.Ala245Ala	735/3087	735/3087	245/1028
97	synonymous_variant	LOW	LOCUS_54770	protein_coding	c.729C>T	p.Phe243Phe	729/3087	729/3087	243/1028
98	synonymous_variant	LOW	LOCUS_54770	protein_coding	c.714G>C	p.Val238Val	714/3087	714/3087	238/1028
99	synonymous_variant	LOW	LOCUS_54770	protein_coding	c.696C>G	p.Ala232Ala	696/3087	696/3087	232/1028
100	synonymous_variant	LOW	LOCUS_54770	protein_coding	c.687G>C	p.Ala229Ala	687/3087	687/3087	229/1028
101	synonymous_variant	LOW	LOCUS_54770	protein_coding	c.664C>T	p.Leu222Leu	664/3087	664/3087	222/1028
102	synonymous_variant	LOW	LOCUS_54770	protein_coding	c.642G>C	p.Ala214Ala	642/3087	642/3087	214/1028
103	synonymous_variant	LOW	LOCUS_54770	protein_coding	c.630C>T	p.Ser210Ser	630/3087	630/3087	210/1028
104	synonymous_variant	LOW	LOCUS_54770	protein_coding	c.609T>C	p.Thr203Thr	609/3087	609/3087	203/1028
105	synonymous_variant	LOW	LOCUS_54770	protein_coding	c.600A>G	p.Ala200Ala	600/3087	600/3087	200/1028
106	synonymous_variant	LOW	LOCUS_54770	protein_coding	c.570C>A	p.Ala190Ala	570/3087	570/3087	190/1028
107	synonymous_variant	LOW	LOCUS_54770	protein_coding	c.534G>C	p.Ala178Ala	534/3087	534/3087	178/1028
108	synonymous_variant	LOW	LOCUS_54770	protein_coding	c.519_522delCGGCinsAGGT	p.175	522/3087	519/3087	173/1028
109	synonymous_variant	LOW	LOCUS_54770	protein_coding	c.495A>G	p.Leu165Leu	495/3087	495/3087	165/1028
110	synonymous_variant	LOW	LOCUS_54770	protein_coding	c.444C>T	p.Asp148Asp	444/3087	444/3087	148/1028
111	synonymous_variant	LOW	LOCUS_54770	protein_coding	c.432C>T	p.Asp144Asp	432/3087	432/3087	144/1028
112	synonymous_variant	LOW	LOCUS_54770	protein_coding	c.426A>G	p.Val142Val	426/3087	426/3087	142/1028
113	synonymous_variant	LOW	LOCUS_54770	protein_coding	c.418_421delTTGCinsCTGT	p.142	421/3087	418/3087	140/1028
114	synonymous_variant	LOW	LOCUS_54770	protein_coding	c.402C>T	p.Ala134Ala	402/3087	402/3087	134/1028
115	synonymous_variant	LOW	LOCUS_54770	protein_coding	c.351C>G	p.Leu117Leu	351/3087	351/3087	117/1028
116	synonymous_variant	LOW	LOCUS_54770	protein_coding	c.342T>A	p.Pro114Pro	342/3087	342/3087	114/1028
117	synonymous_variant	LOW	LOCUS_54770	protein_coding	c.327_330delCGCTinsGGCC	p.111	330/3087	327/3087	109/1028
118	synonymous_variant	LOW	LOCUS_54770	protein_coding	c.303_306delAGGCinsGGGG	p.103	306/3087	303/3087	101/1028
119	synonymous_variant	LOW	LOCUS_54770	protein_coding	c.252_255delTGCGinsCGCC	p.86	255/3087	252/3087	84/1028
120	synonymous_variant	LOW	LOCUS_54770	protein_coding	c.234C>G	p.Val78Val	234/3087	234/3087	78/1028
121	synonymous_variant	LOW	LOCUS_54770	protein_coding	c.210G>A	p.Glu70Glu	210/3087	210/3087	70/1028
122	synonymous_variant	LOW	LOCUS_54770	protein_coding	c.198_205delTCCCCAGTinsCCCGCAGC	p.70	205/3087	198/3087	66/1028
123	synonymous_variant	LOW	LOCUS_54770	protein_coding	c.147A>C	p.Ala49Ala	147/3087	147/3087	49/1028
124	synonymous_variant	LOW	LOCUS_54770	protein_coding	c.132A>T	p.Thr44Thr	132/3087	132/3087	44/1028
125	synonymous_variant	LOW	LOCUS_54770	protein_coding	c.123C>A	p.Gly41Gly	123/3087	123/3087	41/1028
126	synonymous_variant	LOW	LOCUS_54770	protein_coding	c.111_114delGGCCinsCGCA	p.39	114/3087	111/3087	37/1028
